# Exploring Warming Effects on lower food-web dynamics in the plankton of the River Elbe Estuarine Ecosystem in summer: Insights from a Mesocosm Experiment

**DOI:** 10.64898/2026.04.09.714476

**Authors:** Luisa Listmann, Julia Golebiowska, Max Lambrecht, Sahed Ahmed Palash, Diana Nicole Puerto Rueda, Hans-Peter Grossart, Arne M. Malzahn, Elisa Schaum, Nicole Aberle

**Affiliations:** Institute of Marine Ecosystem and Fisheries Science, University of Hamburg, Hamburg, Germany; Leibniz Institute of Freshwater Ecology and Inland Fisheries (IGB), Dept. Plankton and Microbial Ecology, Zur alten Fischerhuette 2, S-16775 Stechlin, Germany; Institute of Biochemistry and Biology, Potsdam University, Maulbeerallee 2, D-14469 Potsdam, Germany (second affiliation HPG); Department of Microbiology and Biotechnology, Institute for Plant Sciences and Microbiology University of Hamburg, Ohnhorststraße 18, Hamburg 22609, Germany

**Keywords:** plankton community, mesocosm, warming, Elbe river

## Abstract

Understanding how warming alters estuarine plankton communities is essential for predicting future changes in biodiversity and ecosystem functioning. We conducted a four-week indoor mesocosm experiment using natural summer plankton from the Elbe River to examine the effects of warming (+2 °C and +4 °C) on abiotic conditions and responses of the plankton community. In this study, oxygen concentrations, primary producer biomass (chlorophyll a, microphytoplankton) and microzooplankton abundances declined sharply during the first 10 days across all treatments while mesozooplankton abundances increased. This suggests a strong top-down control by mesozooplankton on lower trophic levels across all temperature treatments. Primary producers’ biomass and oxygen concentrations recovered after an initial decline, however to lower levels compared to the onset of the experiment while micro- and mesozooplankton remained low during the second half of the experiment. Nutrient dynamics indicated progressive remineralization, with increasing ammonium, NOx, and silicate concentrations, while phosphate concentrations remained low throughout the experiment. Complementary DNA and RNA metabarcoding revealed similar community turnover over time in all treatments and temperature effects became only pronounced at the end of the experiment. Overall, warming effects were subtle relative to the strong internal trophic dynamics likely caused by the artificial mesocosm setup. Our findings of changes in plankton community dynamics indicate that biotic interactions, changes in trophic diversity and other environmental factors, i.e. oxygen concentrations are likely the drivers of this estuarine system rather than warming alone.
