## Supplementary Table S1 for "Exploring Warming Effects on lower food-web dynamics in the plankton of the River Elbe Estuarine Ecosystem in summer: Insights from a Mesocosm Experiment"

### Sheet: Tabelle1
Data	Treatment	Value	Std.Error	t-value	p-value	Interpretation	Model Assumptions
Oxygen [%]	Control	28.831	2.79484	10.3158	0	Significantly Diff to control but no difference between plus 2 and plus 4	Density of residuals normally distributed
	Plus 2	-9.3	1.59352	-5.83615	0
	Plus 4	-8.71429	1.59352	-5.46859	0
	Time	1.70534	0.139871	12.1922	0	Strong change over course of the experiment
Salinity	Control	0.618252	0.00568769	108.7	0	Significantly Diff to control and between treatments	Density of residuals normally distributed
	Plus 2	0.0071429	0.00324292	2.2026	0.0315
	Plus 4	0.02	0.00324292	6.16729	0
	Time	0.0029602	0.000284646	10.3995	0	Strong change over course of the experiment
pH	Control	6.84244	0.0561415	121.879	0	Only plus 2 different to control	Density of residuals normally distributed
	Plus 2	-0.26	0.0320099	-8.1225	0
	Plus 4	-0.017619	0.0320099	-0.55043	0.5841
	Time	0.022288	0.00280966	7.93273	0	Only change over time
Temperature after 200 H [°C]	Control	21.2498	0.263825	80.5451	0	Significantly Diff to control and Plus 4	Density of residuals normally distributed
	Plus 2	1.77254	0.26258	6.75047	0
	Plus 4	3.83953	0.26258	14.6223	0
	Time	-0.000656	0.00046857	-1.39927	0.1618
NO x [µmol/L]	Control	1.47554	0.583191	2.53011	0.013		Density of residuals normally distributed
	Plus 2	-0.964976	0.585913	-1.64696	0.1029
	Plus 4	0.724151	0.585913	1.23594	0.2195
	Time	0.193689	0.0324812	5.96311	0	Only change over time
NH4 [µmol/L]	Control	31.7177	3.80862	8.32786	0	Significant change over time and a difference to the heated treatments but no difference between plus 2 and plus 4
	Plus 2	-16.744	3.8264	-4.37591	0
	Plus 4	-1.20669	3.8264	-0.31536	0.7532
	Time	0.75676	0.212124	3.56755	0.0006
PO4 [µmol/L]	Control	0.0132075	0.0313402	0.421424	0.6744	No significant differences from start to end	critically left skewed
	Plus 2	0.0510662	0.0314865	1.62185	0.1082
	Plus 4	0.112514	0.0314865	3.57341	0.0006
	Time	0.00028707	0.00174551	0.164461	0.8697
SiO3 [µmol/L]	Control	-2.12497	0.655695	-3.24078	0.0016	Plus 4 significantly different to control	Density of residuals normally distributed
	Plus 2	1.15485	0.658756	1.75307	0.0828
	Plus 4	2.48834	0.658756	3.77733	0.0003
	Time	0.558931	0.0365194	15.305	0	Only change over time
Chl a [µg/L]	Control	82.9998	7.73855	10.7255	0	Significant change over time and a difference to the heated treatments but no difference between plus 2 and plus 4	Density of residuals normally slightly left skewed
	Plus 2	4.28961	8.12368	0.528038	0.5986
	Plus 4	-0.95387	8.12368	-0.117418	0.9068
	Time	-3.8162	0.41483	-9.19943	0	Only change over time
Microphytoplankton [cells/L]	Control	8178.19	564.831	14.479	0	Significant change over time and a difference to the heated treatments but no difference between plus 2 and plus 4	Density of residuals normally slightly left skewed
	Plus 2	-1610.32	545.668	-2.9511	0.004
	Plus 4	-2260.25	545.668	-4.14218	0.0001
	Time	-125.469	30.2501	-4.14773	0.0001	Only change over time
Microzooplankton [cells/L]	Control	166266	18138.3	9.16656	0		Density of residuals normally slightly left skewed
	Plus 2	-16681.3	19977.8	-0.834994	0.4086
	Plus 4	184	19977.8	0.00921	0.9927
	Time	-6844.36	948.103	-7.219	0	Only change over time
Mesozooplankton [cells/L]	Control	-10.325	8.03565	-1.2849	0.2081		Density of residuals normally slightly left skewed
	Plus 2	11.1583	8.3543	1.33564	0.1911
	Plus 4	10.8167	8.3543	1.29474	0.2047
	Time	2.99	0.435794	6.86104	0	Only change over time
